# Genomic, effector protein and culture-based analysis of *Cyclaneusma minus* in New Zealand provides evidence for multiple morphotypes

**DOI:** 10.1101/2023.05.21.541640

**Authors:** M. Tarallo, K. Dobbie, L. Nunes Leite, T. Waters, K. Gillard, D. Sen, R.L. McDougal, C.H. Mesarich, R.E. Bradshaw

## Abstract

Cyclaneusma needle cast, caused by *Cyclaneusma minus*, affects *Pinus* species around the world. Previous studies suggested the presence of two distinct morphotypes in New Zealand, ‘verum’ and ‘simile’. Traditional mycological analyses revealed a third morphotype with clear differences in colony morphology and cardinal growth rates at varying temperatures. Genome sequencing of eight *C. minus* isolates provided further evidence of the existence of a third morphotype, named ‘novus’ in this study. To further analyse these morphotypes, we predicted candidate effector proteins for all eight isolates, and also characterized a cell-death eliciting effector family, Ecp32, which is present in other pine phytopathogens. In concordance with their distinct classification into three different morphotypes, the number of Ecp32 family members differed, with patterns of pseudogenization and some family members being found exclusively in some morphotypes. We also showed that proteins belonging to the Ecp32 family trigger cell death responses in non-host *Nicotiana* species, and, as previously demonstrated for other plant pathogens, the *C. minus* proteins belonging to the Ecp32 family adopt a β-trefoil fold. Understanding the geographical range and variations in virulence and pathogenicity of these morphotypes will provide a better understanding of pine needle diseases as well as enable the development of more durable methods to control this disease.
