## Additional File 1 for "Genomic, effector protein and culture-based analysis of *Cyclaneusma minus* in New Zealand provides evidence for multiple morphotypes"

### Sheet: A1
Additional file 1. Accessions for phylogenetic tree used in Additional file A2.
Strain	Origin	ITS	nLSU	tef1
Ceuthospora sp. NZFS504	New Zealand	KF013549.1	KF013632.1	KF356629.1
Cyclaneusma minus DFR1228-5	Australia	KF013560.1	KF013655.1	KF356620.1
Cyclaneusma minus MC303L/6B	New Zealand	KF013564.1	KF013658.1	KF356609.1
Cyclaneusma minus O08/1	Australia	KF013588.1	KF013643.1	KF356602.1
Cyclaneusma minus PN0363	Australia	KF013587.1	KF013645.1	KF356601.1
Cyclaneusma minus V1A2/2b	Australia	KF013572.1	KF013653.1	KF356608.1
Cyclaneusma minus V3B/3b	Australia	KF013573.1	KF013661.1	KF356607.1
Cyclaneusma niveum N214	Germany	KF013552.1	KF013635.1	KF356623.1
Cyclaneusma niveum N215	Italy	KF013553.1	KF013636.1	KF356624.1
Cyclaneusma niveum N218	France	KF013554.1	KF013637.1	KF356625.1
Cyclaneusma niveum N219	Germany	KF013555.1	KF013638.1	KF356626.1
Lophodermium conigenum NZFS781	New Zealand	KF013546.1	KF013628.1	KF356634.1
Lophodermium molitoris NZFS789	New Zealand	KF013548.1	KF013631.1	KF356630.1
Lophodermium pinastri O7/2C	Australia	KF013542.1	KF013626.1	KF356635.1
Lophodermium sp. NZFS804	New Zealand	KF013545.1	KF013630.1	KF356627.1
Strasseria geniculata MC7964/2	New Zealand	KF013551.1	KF013634.1	KF356632.1
