## Additional File 3 for "Genomic, effector protein and culture-based analysis of *Cyclaneusma minus* in New Zealand provides evidence for multiple morphotypes"

### Sheet: A3
Additional file 3. Descriptions of colony morphology of ‘verum’, ‘smile’ and ‘novus’ morphotypes on 2 % and 9 % MEA at 22 °C in the dark after 8 weeks.
Morphotype	Description of colony morphology
	2% MEA						9% MEA
Simile	Aerial mycelium, white, buff, honey and/or cinnamon felted to cottony, becoming chestnut and oppressed towards the lobed and feathered margin. Not creased but sectioning evident. Even radial growth. Straw to buff fruiting type structures may form in centre of colony. Reverse chestnut, honey and salmon colours following the sectioning and colour of the upper surface, some amber pigment may diffuse…						Aerial mycelium white, buff to tan to dark brown oppressed to cottony, margin slightly lobbed with a small amount of dark pigment diffusing into the media. Not creased but strongly sectioned. Slightly uneven radial growth. No fruiting type structures. Reverse dark to lighter brown, sectioned following the colour of the upper surface. Dark pigment diffusing into agar maybe evident.
Verum	Aerial mycelium, salmon to buff, felted, occasionally also white and cottony on surface more concentrated in centre; becoming oppressed at the feathered margin, not creased, or sectioned. Even radial growth. Straw yellow fruiting type structures may form in centre of colony. Reverse buff to salmon occasionally with yellow pigment diffusing into agar near the centre or/and with some amber pigment …						Aerial mycelium white to buff, felted, may also be cottony and become cinnamon and oppressed towards the margin. Slightly creased from centre, some sectioning evident. Even radial growth. No fruiting type structures evident. Reverse salmon to cinnamon.
Novus	Aerial mycelium white to buff, felted, becoming oppressed at the feathered margin. Not creased or sectioned, even radial growth. Some straw-coloured fruiting type structures may develop. Reverse salmon to cinnamon. No pigment diffusing into agar.						Aerial mycelium buff, felted, white towards the slightly uneven and feathered margin. Strongly creased from the centre out, some sectioning maybe evident. Even radial growth. No fruiting type structures. Reverse tan in centre then apricot with creases evident in the agar.
