## Additional File 5 for "Genomic, effector protein and culture-based analysis of *Cyclaneusma minus* in New Zealand provides evidence for multiple morphotypes"

### Sheet: A5
Additional file 5. Cyclaneusma minus isolates genome sequencing results.
Isolatea	Clean reads	Clean bases	Read length	Q20(%)	Complete BUSCOs (%)	Missing BUSCOs (%)
NZFS110	48163694	7224554100	150	97.22	1268 (96.6)	23 (1.8)
NZFS725	41918188	6287728200	150	98.16	1271 (96.9)	21 (1.6)
NZFS1800	41659540	6248931000	150	97.97	1274 (97.1)	20 (1.5)
NZFS3276	45743630	6861544500	150	97.96	1277 (97.3)	22 (1.7)
NZFS759	48122680	7218402000	150	97.21	1265 (96.3)	26 (1.9)
NZFS809	48611346	7291702900	150	97.15	1276 (97.3)	12 (0.8)
NZFS3305	48146488	7221973200	150	97.97	1280 (97.6)	11 (0.8)
NZFS3325	49479662	7421949300	150	96.92	1281 (97.7)	13 (0.9)
a Scion Forest Health Reference Laboratory Culture Collection number (NZFS).
