## Additional File 7 for "Genomic, effector protein and culture-based analysis of *Cyclaneusma minus* in New Zealand provides evidence for multiple morphotypes"

### Sheet: A7
Additional file 7. Amino acid sequences of Cyclaneusma minus Ecp32 family members in eight isolates.
Protein IDa	Sequence
NZFS110 Cmv937	MLSATLLAVLLPALTCASPLNFLLPRQNDTHPDESAGMIALASGTVIHFGTVNASDNAFYIGRPTDTYCPSTPDICGGLLNITMIHPYDTGVINMQAIQEQMVFVDATGALSFTTAHEEDITPPGSYVSGGFMVEEESSVSLLQFDQGASQGWVACPITSDVDENGQPLGPFQVFASVVGFSDLVAPLGCTEDCIGFDMALEWISAASPPGAYEYD*
NZFS110 Cmv2795	MLFTPKLLAVLLPALAAASTIPKRTDSGMSGDKSAAMSPETFGAAPVPVLGDKTPDNSGDKYPVSGAGSSNIFGAAPVPVSGDKSDTPYTTGLVAIRSGSDFQYASVNASSGLFYIGESTKTGCAAVANCGNYPNITLITIHETEGTAYLDADVPAGQQVFVAQSGALSFARPHQQSAFVSSPHGPYSNGFGVYNKGDGASFDILNFTLANTFQACPSSKKGGKPYQVFLDVPGFKDHVVPSGKVADCLPFEIAVSSYKTGAGAYQYE*
NZFS110 Cmv5316	MCAATLLMGFLSALAAASPLIQAQRRETPYLASSFISVGTPNTPIYFDTISAANSSFWIGASTRTYCPSSSPENFTNCSAFQNSTSILVYNTSTTASMNSAVPGGQTIYVSPTGALSFTSPNRSIIPAGSYTSGFTIGCEQPYYPPECSPTWNFTGGWATGFYACPLNDPAVYADPYGRDFPYKVFLDVEGWVVPSGNMSDCLPFSVAVSPDMYSDGVAWGAYEYV*
NZFS110 Cmv5317*	MSAAIFLLAFISSLCSASPLTTLSPPPFLATSLVAIGPLNTPIYTQPIVANSTFFWIGTTTRTSCPHFSNNFTCAIYPNDTSLLIYPSSSAYMNSAVPGSQNLYVAESGALQFTEPHAEGAYPAGSYTSGFNVEMYGAANIDPTVNFTGGGATAFWACPPNDPAENSNPEGTGIDDPYKIFLDVEGWNDSVVPSGNISHCLPFNIATKQDAYGDGEVHGAYQYI*
NZFS110 Cmv6323	MVATAAVLATLLPALAAASPLKQRAFLADYPYTTGLEALRSASPIHFSAVNASLGHFFIGKATNTYCPVSDCSGFPNITVISIYEASGTAYMSSNVPGGQNVFVAKSGALSFTEPHQEYVFPDGSYTRGFEIANNGHGVDLLNFTGGGATTFTACPPTTPSSTAGVYPYQVFLDVKGFNDSVVPSGSVADCLPFGIAIYNSTGAGAFQYE*
NZFS110 Cmv9109	MHAVAAIVAILPALAAASPLAKRAITFPYSAEWIALRSASPVHFQSLNANSSTIWIGKETATYCDPVADCESYINTTSITLRSGNAYMNVDVAGGQQLYIAASGAIEFTQPHSAAMPEGSVTGGWGAYTSENGIDMITNSAGTGFLACPTTDLTSYQVFADIEGIPNSAVPSGNTDDCLGFDIAASVVNDATAYEYL*
NZFS725 Cmv1064	MCAATLLMGFLSALAAASPLIQAQRRETPYLASSFISVGTPNTPIYFDTISAANSSFWIGASTRTYCPSSSPENFTNCSAFHNSTSILVYNTSTTASMNSAVPGGQTIYVSPTGALSFTSPNRSIIPAGSYTSGFTIGCEQPYYPPECSPTWNFTGGWATGFYACPLNDPAVYADPYGRDFPYKVFLDVEGWVVPSGNMSDCLPFSVAVSPDMYSDGVAWGAYEYV*
NZFS725 Cmv1065*	MSAAIFLLAFISSLCSASPLTTLSPPPFLATSLVAIGPLNTPIYTQPIVANSTFFWIGTTTRTSCPHFSNNFTCAIYPNDTSLLIYPSSSAYMNSAVPGSQNLYVAESGALQFTEPHAEGAYPAGSYTSGFNVEMYGAANIDPTVNFTGGGATAFWACPPNDPAENSNPEGTGIDDPYKIFLDVEGWNDSVVPSGNISHCLPFNIATKQDAYGDGEVHGAYQYI*
NZFS725 Cmv1388	MLFTPKLLAVLLPALAAASTIPKRTDSGMSGDKSAAMSPETFGAAPVPVLGDKTPDNSGDKYPVSGAGSSNIFGAAPVPVSGDKSDTPYTTGLVAIRSGSDFQYASVNASSGLFYIGESTKTGCAAVANCGNYPNITLITIHETEGTAYLDADVPAGQQVFVAQSGALSFARPHQQSAFVSSPHGPYSNGFGVYNKGDGASFDILNFTLANTFQACPSSKKGGKPYQVFLDVPGFKDHVVPSGKVADCLPFEIAVSSYKTGAGAYQYE*
NZFS725 Cmv3556	MLSATLLAVLLPALTCASPLNFLLPRQNDTHPDESAGMIALASGTVIHFGTVNASDNAFYIGRPTDTYCPSTPDICGGLLNITMIHPYDTGVINMQAIQEQMVFVDATGALSFTTAHEEDITPPGSYVSGGFMVEEESSVSLLQFDQGASQGWVACPITSDVDENGQPLGPFQVFASVVGFSDLVAPLGCTEDCIGFDMALEWISAASPPGAYEYD*
NZFS725 Cmv5591	MHAVAAIVAILPALAAASPLAKRAITFPYSAEWIALRSASPVHFQSLNANSSTIWIGKETATYCDPVADCESYINTTSITLRSGNAYMNVDVAGGQQLYIAASGAIEFTQPHSAAMPEGSVTGGWGAYTSENGIDMITNSAGTGFLACPTTDLTSYQVFADIEGIPNSAVPSGNTDDCLGFDIAASVVNDATAYEYL*
NZFS725 Cmv7620	MVATAAVLATLLPALAAASPLKQRAFLADYPYTTGLEALRSASPIHFSAVNASLGHFFIGKATNTYCPVSDCSGFPNITVISIYEASGTAYMSSNVPGGQNVFVAKSGALSFTEPHQEYVFPDGSYTRGFEIANNGHGVDLLNFTGGGATTFTACPPTTPSSTAGVYPYQVFLDVKGFNDSVVPSGSVADCLPFGIAIYNSTGAGAFQYE*
NZFS759 Cms3365	MFTPTLLTALLPALAAASPIFKRDDYVPPYTTSLLSLRSASPIHFSAINASHGHFSIGEPTSYYCPVSDCSGFPNITLISIYEASGTAYMSTNVPGGQNVYVAESGALSFTEPHQEYVFPDGSYTTGFAVSNNGNGVDLLNFTQANTFTACPPCTGGEFPYQVFLDVPGFNDSVVPSGSTADCLPFGIAINNYTTDAGAFQYE*
NZFS759 Cms4265	MLSTTLLAAFLPALTLASSLSSLLPRQDSHQSENAGMIALHSGSVIHFSTINASDSIFYIGIPTGTYCPDTVPGCSGLTNTTVIHPYNPDGKVYMGSINVQQLYVEPTGALAFSTVHEEDIFPPGAYTSSGDFTVDEESSVSLLEFGAGSSQGWVACAITNDLDESGQLLGPWQVFAEVEGFGDSVVPSGCTEDCIGIDIALAWESVTVPPSAYAYD*
NZFS759 Cms4412	MITTTILITLLSTLTRSSLLQNKRQETSFLATGLTAIGNLNTPVYGQTLNANSSHFWLHTTTRTSCPTFSNNFTCAIYPNDTSILVYNSSSTAYMDSSVPGSQNIFVAPSGALSFTEPHAEGIFPEGSYVSGFQMVEYGHGIDPLLNFTGGGATAFWGCPMSSEYVEDAPYQVFLNVEGWNDGVVPSGNTSDCIPFGVATNQDAYDDGEVHGAYQYI*
NZFS759 Cms4413	MFTAAISLTLLSALFILSKASPLTTRQDGYYTTSLLSIGRTPSWIFFEPVNATSSLFWIGAPTDAACPTPYDCSGFSNTTVIRVDRDPSQASAFMDSPVAGGQMLYVTESGALSFMQPHCGSCGITNADSLTGFGINYNGNGTGSDLLSFEVDRVAKGFFACPPTHINVTNGNEEFPYQVFLDVKGWNDSVVPSGRTVDCFGFEIAVHDMGSDAMEGASEYV*
NZFS759 Cms9202	MYAAALAAFLPALAAASPLAKRNITFPYSAEWTALRSGSEYIHYQSLNANSQLIWIGKETNVDCPIGGCESYSNTTSITLSSGNAYMNDVVAGGQQLFVAADGALEFTVVHSAAIPEGAFVGGWGAYTTENGVDMITFSSGGDQGGFLACPMKDSDEVYQIFADIEGIPNSAVPSGNTADCLGFDIAASKVDSPTAYQYD*
NZFS809 Cms835	MFTPTLLTALLPALAAASPIFKRDDYVPPYTTSLLSLRSASPIHFSAINASHGHFSIGEPTSYYCPVSDCSGFPNITLISIYEASGTAYMSTNVPGGQNVYVAESGALSFTEPHQEYVFPDGSYTTGFAVSNNGNGVDLLNFTQANTFTACPPCTGGEFPYQVFLDVPGFNDSVVPSGSTADCLPFGIAINNYTTDAGAFQYE*
NZFS809 Cms3871	MLSTTLLAAFLPALTLASSLSSLLPRQDSHQSENAGMIALHSGSVIHFSTINASDSIFYIGIPTGTYCPDTVPGCSGLTNTTVIHPYNPDGKVYMGSINVQQLYVEPTGALAFSTVHEEDIFPPGAYTSSGDFTVDEESSVSLLEFGAGSSQGWVACAITNDLDESGQLLGPWQVFAEVEGFGDSVVPSGCTEDCIGIDIALAWESVTVPPSAYAYD*
NZFS809 Cms4058	MFTAAISLTLLSALFILSKASPLTTRQDGYYTTSLLSIGRTPSWIFFEPVNATSSLFWIGAPTDAACPTPYDCSGFSNTTVIRVDRDPSQASAFMDSPVAGGQMLYVTESGALSFMQPHCGSCGITNADSLTGFGINYNGNGTGSDLLSFEVDRVAKGFFACPPTHINVTNGNEEFPYQVFLDVKGWNDSVVPSGRTVDCFGFEIAVHDMGSDAMEGASEYV*
NZFS809 Cms4059	MITTTILITLLSTLTRSSLLQNKRQETSFLATGLTAIGNLNTPVYGQTLNANSSHFWLHTTTRTSCPTFSNNFTCAIYPNDTSILVYNSSSTAYMDSSVPGSQNIFVAPSGALSFTEPHAEGIFPEGSYVSGFQMVEYGHGIDPLLNFTGGGATAFWGCPMSSEYVEDAPYQVFLNVEGWNDGVVPSGNTSDCIPFGVATNQDAYDDGEVHGAYQYI*
NZFS809 Cms9849	MYAAALAAFLPALAAASPLAKRNITFPYSAEWTALRSGSEYIHYQSLNANSQLIWIGKETNVDCPIGGCESYSNTTSITLSSGNAYMNDVVAGGQQLFVAADGALEFTVVHSAAIPEGAFVGGWGAYTTENGVDMITFSSGGDQGGFLACPMKDSDEVYQIFADIEGIPNSAVPSGNTADCLGFDIAASKVDSPTAYQYD*
NZFS1800 Cmv116	MLFTPKLLAVLLPALAAASTIPKRTDSGMSGDKSAAMSPETFGAAPVPVLGDKTPDNSGDKYPVSGAGSSNIFGAAPVPVSGDKSDTPYTTGLVAIRSGSDFQYASVNASSGLFYIGESTKTGCAAVANCGNYPNITLITIHETEGTAYLDADVPAGQQVFVAQSGALSFARPHQQSAFVSSPHGPYSNGFGVYNKGDGASFDILNFTLANTFQACPSSKKGGKPYQVFLDVPGFKDHVVPSGKVADCLPFEIAVSSYKTGAGAYQYE*
NZFS1800 Cmv2836	MHAVAAIVAILPALAAASPLAKRAITFPYSAEWIALRSASPVHFQSLNANSSTIWIGKETATYCDPVADCESYINTTSITLRSGNAYMNVDVAGGQQLYIAASGAIEFTQPHSAAMPEGSVTGGWGAYTSENGIDMITNSAGTGFLACPTTDLTSYQVFADIEGIPNSAVPSGNTDDCLGFDIAASVVNDATAYEYL*
NZFS1800 Cmv4618	MVATAAVLATLLPALAAASPLKQRAFLADYPYTTGLEALRSASPIHFSAVNASLGHFFIGKATNTYCPVSDCSGFPNITVISIYEASGTAYMSSNVPGGQNVFVAKSGALSFTEPHQEYVFPDGSYTRGFEIANNGHGVDLLNFTGGGATTFTACPPTTPSSTAGVYPYQVFLDVKGFNDSVVPSGSVADCLPFGIAIYNSTGAGAFQYE*
NZFS1800 Cmv5684	MLSATLLAVLLPALTCASPLNFLLPRQNDTHPDESAGMIALASGTVIHFGTVNASDNAFYIGRPTDTYCPSTPDICGGLLNITMIHPYDTGVINMQAIQEQMVFVDATGALSFTTAHEEDITPPGSYVSGGFMVEEESSVSLLQFDQGASQGWVACPITSDVDENGQPLGPFQVFASVVGFSDLVAPLGCTEDCIGFDMALEWISAASPPGAYEYD*
NZFS1800 Cmv9352	MSAAIFLLAFISSLCSASPLTTLSPPPFLATSLVAIGPLNTPIYTQPIVANSTFFWIGTTTRTSCPHFSNNFTCAIYPNDTSLLIYPSSSAYMNSAVPGSQNLYVAESGALQFTEPHAEGAYPAGSYTSGFNVEMYGAANIDPTVNFTGGGATAFWACPPNDPAENSNPEGTGIDDPYKIFLDVEGWNDSVVPSGNISHCLPFNIATKQDAYGDGEVHGAYQYI*
NZFS1800 Cmv9353	MCAATLLMGFLSALAAASPLIQAQRRETPYLASSFISVGTPNTPIYFDTISAANSSFWIGASTRTYCPSSSPENFTNCSAFHNSTSILVYNTSTTASMNSAVPGGQTIYVSPTGALSFTSPNRSIIPAGSYTSGFTIGCEQPYYPPECSPTWNFTGGWATGFYACPLNDPAVYADPYGRDFPYKVFLDVEGWVVPSGNMSDCLPFSVAVSPDMYGDGVAWGAYEYV*
NZFS3276 Cmv92	MLSATLLAVLLPALTCASPLNFLLPRQNDTHPDESAGMIALASGTVIHFGTVNASDNAFYIGRPTDTYCPSTPDICGGLLNITMIHPYDTGVINMQAIQEQMVFVDATGALSFTTAHEEDITPPGSYVSGGFMVEEESSVSLLQFDQGASQGWVACPITSDVDENGQPLGPFQVFASVVGFSDLVAPLGCTEDCIGFDMALEWISAASPPGAYEYD*
NZFS3276 Cmv2968	MSAAIFLLAFISSLCSASPLTTLSPPPFLATSLVAIGPLNTPIYTQPIVANSTFFWIGTTTRTSCPHFSNNFTCAIYPNDTSLLIYPSSSAYMNSAVPGSQNLYVAESGALQFTEPHAEGAYPAGSYTSGFNVEMYGAANIDPTVNFTGGGATAFWACPPNDPAENSNPEGTGIDDPYKIFLDVEGWNDSVVPSGNISHCLPFNIATKQDAYGDGEVHGAYQYI*
NZFS3276 Cmv2969	MCAATLLMGFLSALAAASPLIQAQRRETPYLASSFISVGTPNTPIYFDTISAANSSFWIGASTRTYCPSSSPENFTNCSAFHNSTSILVYNTSTTASMNSAVPGGQTIYVSPTGALSFTSPNRSIIPAGSYTSGFTIGCEQPYYPPECSPTWNFTGGWATGFYACPLNDPAVYADPYGRDFPYKVFLDVEGWVVPSGNMSDCLPFSVAVSPDMYGDGVAWGAYEYV*
NZFS3276 Cmv3467	MLFTPKLLAVLLPALAAASTIPKRTDSGMSGDKSAAMSPDTFGAAPVPVLGDKTPDNSGDKYPVSGAGSSNIFGAAPVPVSGDKSDTPYTTGLVAIRSGSDFQYASVNASSGLFYIGESTKTGCAAVANCGNYPNITLITIHETEGTAYLDADVPAGQQVFVAQSGALSFARPHQQSAFVSSPHGPYSNGFGVYNKGDGASFDILNFTLANTFQACPSSKKGGKPYQVFLDVPGFKDHVVPSGKVADCLPFEIAVSSYKTGAGAYQYE*
NZFS3276 Cmv3921	MVATAAVLATLLPALAAASPLKQRAFLADYPYTTGLEALRSASPIHFSAVNASLGHFFIGKATNTYCPVSDCSGFPNITVISIYEASGTAYMSSNVPGGQNVFVAKSGALSFTEPHQEYVFPDGSYTRGFEIANNGHGVDLLNFTGGGATTFTACPPTTPSSTAGVYPYQVFLDVKGFNDSVVPSGSIADCLPFGIAIYNSTGAGAFQYE*
NZFS3276 Cmv4749	MHAVAAIVAILPALAAASPLAKRAITFPYSAEWTALRSASPVHFQSLNANSSTIWIGKETATYCDPVADCESYINTTSITLRSGNAYMNVDVAGGQQLYIAASGAIEFTQPHSAAMPEGSVTGGWGAYTSENGIDMITNSAGTGFLACPTTDLTSYQVFADIEGIPNSAVPSGNTDDCLGFDIAASVVNDATAYEYL*
NZFS3305 Cmn3003	MYAAIIAAAVLPALAVAGPIAERAITFPYSATLTSLRSGSDIQYAAINANSQAFWIGKETDYDCPIGGCESYSNTTSITISGQSATMNSVVAGGQAVYVTLSGAIEFTQAHSAAKPEGAITGGWGASTTANGVDIITFTGGGATTFLACPASTGGSPYQVFANVEGMVNSGVPSGNVADCLDISIAGSVVEGATAYQYD*
NZFS3305 Cmn5237	MFATTLLAAVLPALAAASPIKRDVEYPYTTGLEALRSTSPIHFQAVNASLGQFWIFKDTDTYCPISSCASYPNITSINIYESSGTASMSTDVPGGQDVFVAESGALSFTEPHQEFSFPDGAYTTGFAVTNNGNGVDLLNFTEAESFTACPVTPGEAPYQVFLTVPGFNDSVVPSGSTADCLGFGIGIYNSTGKGAFQYE*
NZFS3305 Cmn7338	MLAPTVLAALLPILTSASPLDFLVPRQGTGATHSNQPAALAALDSGSPIHYQSINASDNQFYIGLPTDVYCPLEPPLCAGFPNITAVYPDDGGRDGAGMDAVAPGGQDVFVAESGALMFTTAHEEDDYPPNSYTDGGFEVQEYEDGALSELAFTAGDASSWLACPITDDVDDSGMQLGPWQVFADVVGFNDSVVPLGCVDECLGFDMLLQWIDVDAVEAAFEYV*
NZFS3325 Cmn2808	MYAAIIAAAVLPALAVAGPIAERAITFPYSATLTSLRSGSDIQYAAINANSQAFWIGKETDYDCPIGGCESYSNTTSITISGQSATMNSVVAGGQAVYVTLSGAIEFTQAHSAAKPEGAITGGWGASTTANGVDIITFTGGGATTFLACPASTGGSPYQVFANVEGMVNSGVPSGNVADCLDISIAGSVVEGATAYQYD*
NZFS3325 Cmn5078	MFATTLLAAVLPALAAASPIKRDVEYPYTTGLEALRSTSPIHFQAVNASLGQFWIFKDTDTYCPISSCASYPNITSINIYESSGTASMSTDVPGGQDVFVAESGALSFTEPHQEFSFPDGAYTTGFAVTNNGNGVDLLNFTEAESFTACPVTPGEAPYQVFLTVPGFNDSVVPSGSTADCLGFGIGIYNSTGKGAFQYE*
NZFS3325 Cmn6869	MLAPTVLAALLPILTSASPLDFLVPRQGTGATHSNQPAALAALDSGSPIHYQSINASDNQFYIGLPTDVYCPLEPPLCAGFPNITAVYPDDGGRDGAGMDAVAPGGQDVFVAESGALMFTTAHEEDDYPPNSYTDGGFEVQEYEDGALSELAFTAGDASSWLACPITDDVDDSGMQLGPWQVFADVVGFNDSVVPLGCVDECLGFDMLLQWIDVDAVEAAFEYV*
a Cms: C. minus morphotype simile; Cmv: C. minus morphotype verum; Cmn: C. minus morphotype novus. The asterisk * following protein ID indicates the protein was wrongly predicted in the original annotation and the correct sequence was used.
