## Additional File 11 for "Genomic, effector protein and culture-based analysis of *Cyclaneusma minus* in New Zealand provides evidence for multiple morphotypes"

### Sheet: A11
Additional file 11. Predicted local-distance difference test (pLDDT) score and global superposition metric template modelling score (TM-score) for Cyclaneusma minus Ecp32 proteins structural predictions.
Protein ID	pLDDT score	TM-score
Cmv937	86.4	0.85
Cmv6323	89	0.88
Cmv9109	95.5	0.91
Cmv5317	88.2	0.87
Cmv5316	84.9	0.86
Cmv2795	75.1	0.7
Cms4060	73.9	0.72
